# miR-146a-5p mediates inflammation-induced β cell mitochondrial dysfunction and apoptosis

**DOI:** 10.1101/2024.03.18.585543

**Authors:** Preethi Krishnan, Renato Chaves Souto Branco, Staci A. Weaver, Garrick Chang, Chih-Chun Lee, Farooq Syed, Carmella Evans-Molina

## Abstract

We previously showed that miR-146a-5p is upregulated in pancreatic islets treated with pro-inflammatory cytokines. Others have reported that miR-146a-5p overexpression is associated with β cell apoptosis and impaired insulin secretion. However, the molecular mechanisms mediating these effects remain elusive. To investigate the role of miR-146a-5p in β cell function, we developed stable MIN6 cell lines to either overexpress or inhibit the expression of miR-146a-5p. Monoclonal cell populations were treated with pro-inflammatory cytokines (IL-1β, IFN*γ*, and TNFα) to model type 1 diabetes (T1D) *in vitro*. We found that overexpression of miR-146a-5p increased cell death under conditions of inflammatory stress and led to mitochondrial membrane depolarization, whereas inhibition of miR-146a-5p reversed these effects. Additionally, inhibition of miR-146a-5p increased insulin secretion, mitochondrial DNA copy number, respiration rate, and ATP production Further, RNA sequencing data showed enrichment of pathways related to insulin secretion, apoptosis, and mitochondrial function when the expression levels of miR-146a-5p were altered. Finally, a temporal increase in miR-146a-5p expression levels and a decrease in mitochondria function markers was observed in islets derived from NOD mice. Collectively, these data suggest that miR-146a-5p may promote β cell dysfunction and death during inflammatory stress by suppressing mitochondrial function.
