## Supplemental Table 3 for "miR-146a-5p mediates inflammation-induced β cell mitochondrial dysfunction and apoptosis"

### Sheet: Sheet1
Supplementary Table S3. Primer sequence for mitochondria and nuclear encoded genes
Primer Name	Primer Sequence
MtND1_RtMm_F​	GCCTGACCAATAGCCATAATATGAT​
MtND1_RtMm_R​	GCCTGAGACTAATTCTGATTCTCCTT​
nTBP_RtMm_F​	GGACCAAGTATGGGAAGGAACTAGA​
nTBP_RtMm_R​	CACCCTAGACCATCATTTCCTCAC​
nHprt_RtMm_F ​	ATGGAATCCAGAGAAGGACATTAGG​
nHprt_RtMm_R​	CACTGATTCAAGGGAATAAGAGAGC​
